# Sorting of mitochondrial and plastid heteroplasmy in Arabidopsis is extremely rapid and depends on MSH1 activity

**DOI:** 10.1101/2022.03.28.486093

**Authors:** Amanda K Broz, Alexandra Keene, Matheus Fernandes Gyorfy, Mychaela Hodous, Iain G Johnston, Daniel B Sloan

## Abstract

The fate of new mitochondrial and plastid mutations depends on their ability to persist and spread among the numerous organellar genome copies within a cell (heteroplasmy). The extent to which heteroplasmies are transmitted across generations or eliminated through genetic bottlenecks is not well understood in plants, in part because their low mutation rates make these variants so infrequent. Disruption of *MutS Homolog 1* (*MSH1*), a gene involved in plant organellar DNA repair, results in numerous de novo point mutations, which we used to quantitatively track the inheritance of single nucleotide variants in mitochondrial and plastid genomes in Arabidopsis. We found that heteroplasmic sorting (the fixation or loss of a variant) was rapid for both organelles, greatly exceeding rates observed in animals. In *msh1* mutants, plastid variants sorted faster than those in mitochondria and were typically fixed or lost within a single generation. Effective transmission bottleneck sizes for plastids and mitochondria were *N* ≈ 1 and 4, respectively. Restoring MSH1 function further increased the rate of heteroplasmic sorting in mitochondria (*N* ≈ 1.3), potentially due to its hypothesized role in promoting gene conversion as a mechanism of DNA repair, which is expected to homogenize genome copies within a cell. Heteroplasmic sorting also favored GC base pairs. Therefore, recombinational repair and gene conversion in plant organellar genomes can potentially accelerate the elimination of heteroplasmies and bias the outcome of this sorting process.

**Significance statement:** Mitochondria and plastids play essential roles in eukaryotic life; thus, mutations in these organellar genomes can have severe consequences. In animals, early germline sequestration creates genetic “bottlenecks” providing cell-to-cell variance in mitochondrial mutations upon which selection can act. However, the dynamics of organellar mutations in plants and other organisms that lack early germline segregation remain unclear. Here, we show that sorting of mutations in plant organellar genomes proceeds very rapidly – much faster than in animals. In mitochondria, this process is accelerated by MSH1, a gene involved in recombination and repair of organellar genomes. This suggests that in plants, recombinational repair creates cell-to-cell variance in the frequency of organellar mutations, facilitating selection in the absence of a classical germline bottleneck.
