## Supplemental Tables for "Sorting of mitochondrial and plastid heteroplasmy in Arabidopsis is extremely rapid and depends on MSH1 activity"

### Sheet: TableS1_SNVdistribution_msh1
Table S1. Distribution of SNVs over multiple generations of msh1 mutant lines.
SNV Target	generation		Maternal percent heteroplasmy	Number individuals/progeny tested (n)	Individuals fixed for wt	Individuals fixed for SNV	Heteroplasmic individuals	Percent heteroplasmic
Plastid 26553		F3	NT	40	36	0	4	10
Plastid 26553		F4	7	20	15	2	3	15
Plastid 26553		F4	10	21	14	7	0	0
Plastid 26553		F4	14	24	15	6	3	12.5
Plastid 26553		F4	70	10	1	8	1	10
Plastid 26553		F5	44	28	6	22	0	0
Plastid 29562		F3	NT	18	18	0	0	0
Plastid 29562		F4*	NT	8	8	0	0	0
Plastid 36873		F3	NT	32	30	0	2	6.3
Plastid 36873		F4*	NT	22	17	5	0	0
Plastid 36873		F4	7	20	20	0	0	0
Plastid 36873		F4	30	8	5	3	0	0
Plastid 48483		F3	NT	22	22	0	0	0
Plastid 48483		F4*	NT	8	8	0	0	0
Plastid 61599		F3	NT	40	38	2	0	0
Plastid 72934		F3	NT	22	22	0	0	0
Plastid 72934		F4*	NT	8	8	0	0	0
Plastid 118559		F3	NT	18	18	0	0	0
								Plastid ave = 3.7
Mito 91017		F3	NT	21	21	0	0	0
Mito 91017		F4*	NT	12	6	0	6	50
Mito 91017		F5	7	24	22	0	2	8.3
Mito 91017		F5	61	25	1	0	24	96
Mito 91017		F5	83	22	0	3	19	86.4
Mito 91017		F6	58	47	0	0	47	100
Mito 143184		F3	NT	32	0	0	0	0
Mito 334038		F3	NT	32	28	0	5	15.6
Mito 334038		F4	21	26	17	0	9	34.6
								Mito ave = 46.5
Seven plastid and three mitochondrial SNVs were analyzed, and rates of heteroplasmy are reported.
Gray highlights indicate SNVs where heteroplasmy was detected in at least one generation.
The F3 generation plants are siblings of the plants from which the organellar DNA pools were derived (Wu et al. 2020), and their parent F2 plant was not tested (NT) for levels of heteroplamsy. Data in rows denoted with F4* are from Wu et al. 2020 (Table S5).

### Sheet: TableS2_mother-progeny
Table S2. Values of heteroplasmy for mother and progeny.
SNP	organelle	mother_%altSNV	progenyID	individual_%altSNV	background	unique familiy ID	time
mt91017	mito	6.936	CS3246 M3 1-34-5-12-1	0	MSH1	Mt_fam1	1
mt91017	mito	6.936	CS3246 M3 1-34-5-12-2	0	MSH1	Mt_fam1	1
mt91017	mito	6.936	CS3246 M3 1-34-5-12-3	0	MSH1	Mt_fam1	1
mt91017	mito	6.936	CS3246 M3 1-34-5-12-4	0	MSH1	Mt_fam1	1
mt91017	mito	6.936	CS3246 M3 1-34-5-12-5	0	MSH1	Mt_fam1	1
mt91017	mito	6.936	CS3246 M3 1-34-5-12-6	35.0408	MSH1	Mt_fam1	1
mt91017	mito	6.936	CS3246 M3 1-34-5-12-7	0	MSH1	Mt_fam1	1
mt91017	mito	6.936	CS3246 M3 1-34-5-12-8	0	MSH1	Mt_fam1	1
mt91017	mito	6.936	CS3246 M3 1-34-5-12-9	0	MSH1	Mt_fam1	1
mt91017	mito	6.936	CS3246 M3 1-34-5-12-10	0	MSH1	Mt_fam1	1
mt91017	mito	6.936	CS3246 M3 1-34-5-12-11	0	MSH1	Mt_fam1	1
mt91017	mito	6.936	CS3246 M3 1-34-5-12-12	0	MSH1	Mt_fam1	1
mt91017	mito	6.936	CS3246 M3 1-34-5-12-13	0	MSH1	Mt_fam1	1
mt91017	mito	6.936	CS3246 M3 1-34-5-12-14	0	MSH1	Mt_fam1	1
mt91017	mito	6.936	CS3246 M3 1-34-5-12-15	0	MSH1	Mt_fam1	1
mt91017	mito	6.936	CS3246 M3 1-34-5-12-16	0	MSH1	Mt_fam1	1
mt91017	mito	6.936	CS3246 M3 1-34-5-12-17	0	MSH1	Mt_fam1	1
mt91017	mito	6.936	CS3246 M3 1-34-5-12-18	9.6038	MSH1	Mt_fam1	1
mt91017	mito	6.936	CS3246 M3 1-34-5-12-19	0	MSH1	Mt_fam1	1
mt91017	mito	6.936	CS3246 M3 1-34-5-12-20	0	MSH1	Mt_fam1	1
mt91017	mito	6.936	CS3246 M3 1-34-5-12-21	0	MSH1	Mt_fam1	1
mt91017	mito	6.936	CS3246 M3 1-34-5-12-22	0	MSH1	Mt_fam1	1
mt91017	mito	6.936	CS3246 M3 1-34-5-12-23	0	MSH1	Mt_fam1	1
mt91017	mito	6.936	CS3246 M3 1-34-5-12-24	0	MSH1	Mt_fam1	1
mt334038	mito	20.808	CS3246 M2 1-21-71-1	0	MSH1	Mt_fam2	1
mt334038	mito	20.808	CS3246 M2 1-21-71-2	0	MSH1	Mt_fam2	1
mt334038	mito	20.808	CS3246 M2 1-21-71-3	0	MSH1	Mt_fam2	1
mt334038	mito	20.808	CS3246 M2 1-21-71-4	0	MSH1	Mt_fam2	1
mt334038	mito	20.808	CS3246 M2 1-21-71-5	6.49025	MSH1	Mt_fam2	1
mt334038	mito	20.808	CS3246 M2 1-21-71-6	0	MSH1	Mt_fam2	1
mt334038	mito	20.808	CS3246 M2 1-21-71-7	16.4067	MSH1	Mt_fam2	1
mt334038	mito	20.808	CS3246 M2 1-21-71-8	34.3632	MSH1	Mt_fam2	1
mt334038	mito	20.808	CS3246 M2 1-21-71-9	0	MSH1	Mt_fam2	1
mt334038	mito	20.808	CS3246 M2 1-21-71-10	0	MSH1	Mt_fam2	1
mt334038	mito	20.808	CS3246 M2 1-21-71-11	0	MSH1	Mt_fam2	1
mt334038	mito	20.808	CS3246 M2 1-21-71-12	0	MSH1	Mt_fam2	1
mt334038	mito	20.808	CS3246 M2 1-21-71-13	0	MSH1	Mt_fam2	1
mt334038	mito	20.808	CS3246 M2 1-21-71-14	0	MSH1	Mt_fam2	1
mt334038	mito	20.808	CS3246 M2 1-21-71-22	0	MSH1	Mt_fam2	1
mt334038	mito	20.808	CS3246 M2 1-21-71-23	53.5228	MSH1	Mt_fam2	1
mt334038	mito	20.808	CS3246 M2 1-21-71-24	4.78356	MSH1	Mt_fam2	1
mt334038	mito	20.808	CS3246 M2 1-21-71-25	0	MSH1	Mt_fam2	1
mt334038	mito	20.808	CS3246 M2 1-21-71-26	7.31767	MSH1	Mt_fam2	1
mt334038	mito	20.808	CS3246 M2 1-21-71-27	28.3408	MSH1	Mt_fam2	1
mt334038	mito	20.808	CS3246 M2 1-21-71-28	23.1011	MSH1	Mt_fam2	1
mt334038	mito	20.808	CS3246 M2 1-21-71-17	24.3367	MSH1	Mt_fam2	1
mt334038	mito	20.808	CS3246 M2 1-21-71-18	0	MSH1	Mt_fam2	1
mt334038	mito	20.808	CS3246 M2 1-21-71-19	0	MSH1	Mt_fam2	1
mt334038	mito	20.808	CS3246 M2 1-21-71-20	0	MSH1	Mt_fam2	1
mt334038	mito	20.808	CS3246 M2 1-21-71-21	0	MSH1	Mt_fam2	1
mt91017	mito	57.8	CS3246 M3 1-34-2-1-4-B1	86.8357	MSH1	Mt_fam3	1
mt91017	mito	57.8	CS3246 M3 1-34-2-1-4-B2	49.2614	MSH1	Mt_fam3	1
mt91017	mito	57.8	CS3246 M3 1-34-2-1-4-B3	90.7241	MSH1	Mt_fam3	1
mt91017	mito	57.8	CS3246 M3 1-34-2-1-4-B4	55.5091	MSH1	Mt_fam3	1
mt91017	mito	57.8	CS3246 M3 1-34-2-1-4-B7	81.9391	MSH1	Mt_fam3	1
mt91017	mito	57.8	CS3246 M3 1-34-2-1-4-B8	78.6288	MSH1	Mt_fam3	1
mt91017	mito	57.8	CS3246 M3 1-34-2-1-4-B9	61.6631	MSH1	Mt_fam3	1
mt91017	mito	57.8	CS3246 M3 1-34-2-1-4-B10	71.8869	MSH1	Mt_fam3	1
mt91017	mito	57.8	CS3246 M3 1-34-2-1-4-B11	48.6924	MSH1	Mt_fam3	1
mt91017	mito	57.8	CS3246 M3 1-34-2-1-4-B12	93.9618	MSH1	Mt_fam3	1
mt91017	mito	57.8	CS3246 M3 1-34-2-1-4-B13	64.1827	MSH1	Mt_fam3	1
mt91017	mito	57.8	CS3246 M3 1-34-2-1-4-B14	81.0849	MSH1	Mt_fam3	1
mt91017	mito	57.8	CS3246 M3 1-34-2-1-4-B15	55.213	MSH1	Mt_fam3	1
mt91017	mito	57.8	CS3246 M3 1-34-2-1-4-B16	86.6801	MSH1	Mt_fam3	1
mt91017	mito	57.8	CS3246 M3 1-34-2-1-4-B17	51.6976	MSH1	Mt_fam3	1
mt91017	mito	57.8	CS3246 M3 1-34-2-1-4-B18	89.2495	MSH1	Mt_fam3	1
mt91017	mito	57.8	CS3246 M3 1-34-2-1-4-B19	66.7412	MSH1	Mt_fam3	1
mt91017	mito	57.8	CS3246 M3 1-34-2-1-4-B20	61.7592	MSH1	Mt_fam3	1
mt91017	mito	57.8	CS3246 M3 1-34-2-1-4-B21	8.80053	MSH1	Mt_fam3	1
mt91017	mito	57.8	CS3246 M3 1-34-2-1-4-B22	89.1671	MSH1	Mt_fam3	1
mt91017	mito	57.8	CS3246 M3 1-34-2-1-4-B23	23.895	MSH1	Mt_fam3	1
mt91017	mito	57.8	CS3246 M3 1-34-2-1-4-B24	78.2509	MSH1	Mt_fam3	1
mt91017	mito	57.8	CS3246 M3 1-34-2-1-4-B25	62.2059	MSH1	Mt_fam3	1
mt91017	mito	57.8	CS3246 M3 1-34-2-1-4-B26	70.1528	MSH1	Mt_fam3	1
mt91017	mito	57.8	CS3246 M3 1-34-2-1-4-B27	82.5729	MSH1	Mt_fam3	1
mt91017	mito	57.8	CS3246 M3 1-34-2-1-4-B28	83.3207	MSH1	Mt_fam3	1
mt91017	mito	57.8	CS3246 M3 1-34-2-1-4-B29	20.2317	MSH1	Mt_fam3	1
mt91017	mito	57.8	CS3246 M3 1-34-2-1-4-B30	26.9881	MSH1	Mt_fam3	1
mt91017	mito	57.8	CS3246 M3 1-34-2-1-4-B31	87.365	MSH1	Mt_fam3	1
mt91017	mito	57.8	CS3246 M3 1-34-2-1-4-C1	66.6918	MSH1	Mt_fam3	1
mt91017	mito	57.8	CS3246 M3 1-34-2-1-4-C2	63.8126	MSH1	Mt_fam3	1
mt91017	mito	57.8	CS3246 M3 1-34-2-1-4-C3	84.9171	MSH1	Mt_fam3	1
mt91017	mito	57.8	CS3246 M3 1-34-2-1-4-C4	58.7269	MSH1	Mt_fam3	1
mt91017	mito	57.8	CS3246 M3 1-34-2-1-4-C5	85.9502	MSH1	Mt_fam3	1
mt91017	mito	57.8	CS3246 M3 1-34-2-1-4-C6	69.29	MSH1	Mt_fam3	1
mt91017	mito	57.8	CS3246 M3 1-34-2-1-4-C7	57.3981	MSH1	Mt_fam3	1
mt91017	mito	57.8	CS3246 M3 1-34-2-1-4-C8	78.329	MSH1	Mt_fam3	1
mt91017	mito	57.8	CS3246 M3 1-34-2-1-4-C9	13.6343	MSH1	Mt_fam3	1
mt91017	mito	57.8	CS3246 M3 1-34-2-1-4-C10	30.3836	MSH1	Mt_fam3	1
mt91017	mito	57.8	CS3246 M3 1-34-2-1-4-C11	6.46886	MSH1	Mt_fam3	1
mt91017	mito	57.8	CS3246 M3 1-34-2-1-4-C12	28.0573	MSH1	Mt_fam3	1
mt91017	mito	57.8	CS3246 M3 1-34-2-1-4-C13	67.1218	MSH1	Mt_fam3	1
mt91017	mito	57.8	CS3246 M3 1-34-2-1-4-C14	48.6948	MSH1	Mt_fam3	1
mt91017	mito	57.8	CS3246 M3 1-34-2-1-4-C15	22.3751	MSH1	Mt_fam3	1
mt91017	mito	57.8	CS3246 M3 1-34-2-1-4-C16	68.1662	MSH1	Mt_fam3	1
mt91017	mito	57.8	CS3246 M3 1-34-2-1-4-C17	46.1311	MSH1	Mt_fam3	1
mt91017	mito	57.8	CS3246 M3 1-34-2-1-4-C18	83.2701	MSH1	Mt_fam3	1
mt91017	mito	61.268	CS3246 M3 1-34-2-19-1	0.170471	MSH1	Mt_fam4	1
mt91017	mito	61.268	CS3246 M3 1-34-2-19-2	25.6341	MSH1	Mt_fam4	1
mt91017	mito	61.268	CS3246 M3 1-34-2-19-3	91.6495	MSH1	Mt_fam4	1
mt91017	mito	61.268	CS3246 M3 1-34-2-19-4	95.9875	MSH1	Mt_fam4	1
mt91017	mito	61.268	CS3246 M3 1-34-2-19-5	94.4938	MSH1	Mt_fam4	1
mt91017	mito	61.268	CS3246 M3 1-34-2-19-6	90.302	MSH1	Mt_fam4	1
mt91017	mito	61.268	CS3246 M3 1-34-2-19-7	14.3343	MSH1	Mt_fam4	1
mt91017	mito	61.268	CS3246 M3 1-34-2-19-8	95.3834	MSH1	Mt_fam4	1
mt91017	mito	61.268	CS3246 M3 1-34-2-19-9	50.708	MSH1	Mt_fam4	1
mt91017	mito	61.268	CS3246 M3 1-34-2-19-11	95.0452	MSH1	Mt_fam4	1
mt91017	mito	61.268	CS3246 M3 1-34-2-19-12	87.7466	MSH1	Mt_fam4	1
mt91017	mito	61.268	CS3246 M3 1-34-2-19-13	49.1562	MSH1	Mt_fam4	1
mt91017	mito	61.268	CS3246 M3 1-34-2-19-19	96.3188	MSH1	Mt_fam4	1
mt91017	mito	61.268	CS3246 M3 1-34-2-19-20	81.0542	MSH1	Mt_fam4	1
mt91017	mito	61.268	CS3246 M3 1-34-2-19-21	12.3782	MSH1	Mt_fam4	1
mt91017	mito	61.268	CS3246 M3 1-34-2-19-22	44.6075	MSH1	Mt_fam4	1
mt91017	mito	61.268	CS3246 M3 1-34-2-19-23	58.2868	MSH1	Mt_fam4	1
mt91017	mito	61.268	CS3246 M3 1-34-2-19-24	88.608	MSH1	Mt_fam4	1
mt91017	mito	61.268	CS3246 M3 1-34-2-19-25	82.861	MSH1	Mt_fam4	1
mt91017	mito	61.268	CS3246 M3 1-34-2-19-27	60.6752	MSH1	Mt_fam4	1
mt91017	mito	61.268	CS3246 M3 1-34-2-19-28	70.1232	MSH1	Mt_fam4	1
mt91017	mito	61.268	CS3246 M3 1-34-2-19-29	69.849	MSH1	Mt_fam4	1
mt91017	mito	61.268	CS3246 M3 1-34-2-19-30	91.7487	MSH1	Mt_fam4	1
mt91017	mito	61.268	CS3246 M3 1-34-2-19-18	83.0989	MSH1	Mt_fam4	1
mt91017	mito	61.268	CS3246 M3 1-34-2-19-10	66.578	MSH1	Mt_fam4	1
mt91017	mito	82.6	CS3246 M3 1-34-6-1-1	91.9522	MSH1	Mt_fam5	1
mt91017	mito	82.6	CS3246 M3 1-34-6-1-2	95.3875	MSH1	Mt_fam5	1
mt91017	mito	82.6	CS3246 M3 1-34-6-1-3	100	MSH1	Mt_fam5	1
mt91017	mito	82.6	CS3246 M3 1-34-6-1-4	89.9263	MSH1	Mt_fam5	1
mt91017	mito	82.6	CS3246 M3 1-34-6-1-5	91.0994	MSH1	Mt_fam5	1
mt91017	mito	82.6	CS3246 M3 1-34-6-1-6	92.2322	MSH1	Mt_fam5	1
mt91017	mito	82.6	CS3246 M3 1-34-6-1-7	93.1782	MSH1	Mt_fam5	1
mt91017	mito	82.6	CS3246 M3 1-34-6-1-8	96.9968	MSH1	Mt_fam5	1
mt91017	mito	82.6	CS3246 M3 1-34-6-1-9	22.1052	MSH1	Mt_fam5	1
mt91017	mito	82.6	CS3246 M3 1-34-6-1-10	99.3121	MSH1	Mt_fam5	1
mt91017	mito	82.6	CS3246 M3 1-34-6-1-11	98.5707	MSH1	Mt_fam5	1
mt91017	mito	82.6	CS3246 M3 1-34-6-1-12	95.1953	MSH1	Mt_fam5	1
mt91017	mito	82.6	CS3246 M3 1-34-6-1-13	97.097	MSH1	Mt_fam5	1
mt91017	mito	82.6	CS3246 M3 1-34-6-1-14	83.0726	MSH1	Mt_fam5	1
mt91017	mito	82.6	CS3246 M3 1-34-6-1-15	100.026	MSH1	Mt_fam5	1
mt91017	mito	82.6	CS3246 M3 1-34-6-1-16	96.0271	MSH1	Mt_fam5	1
mt91017	mito	82.6	CS3246 M3 1-34-6-1-17	100	MSH1	Mt_fam5	1
mt91017	mito	82.6	CS3246 M3 1-34-6-1-18	41.2469	MSH1	Mt_fam5	1
mt91017	mito	82.6	CS3246 M3 1-34-6-1-19	96.2151	MSH1	Mt_fam5	1
mt91017	mito	82.6	CS3246 M3 1-34-6-1-20	98.5626	MSH1	Mt_fam5	1
mt91017	mito	82.6	CS3246 M3 1-34-6-1-21	93.1338	MSH1	Mt_fam5	1
mt91017	mito	82.6	CS3246 M3 1-34-6-1-22	93.2209	MSH1	Mt_fam5	1
cp26553	plastid	7	CS3372 M2 3-17-68-1	44	MSH1	Pt_fam6	1
cp26553	plastid	7	CS3372 M2 3-17-68-2	13	MSH1	Pt_fam6	1
cp26553	plastid	7	CS3372 M2 3-17-68-3	100	MSH1	Pt_fam6	1
cp26553	plastid	7	CS3372 M2 3-17-68-4	0	MSH1	Pt_fam6	1
cp26553	plastid	7	CS3372 M2 3-17-68-5	0	MSH1	Pt_fam6	1
cp26553	plastid	7	CS3372 M2 3-17-68-6	0	MSH1	Pt_fam6	1
cp26553	plastid	7	CS3372 M2 3-17-68-7	0	MSH1	Pt_fam6	1
cp26553	plastid	7	CS3372 M2 3-17-68-8	100	MSH1	Pt_fam6	1
cp26553	plastid	7	CS3372 M2 3-17-68-9	0	MSH1	Pt_fam6	1
cp26553	plastid	7	CS3372 M2 3-17-68-10	0	MSH1	Pt_fam6	1
cp26553	plastid	7	CS3372 M2 3-16-68-11	0	MSH1	Pt_fam6	1
cp26553	plastid	7	CS3372 M2 3-16-68-12	0	MSH1	Pt_fam6	1
cp26553	plastid	7	CS3372 M2 3-16-68-13	0	MSH1	Pt_fam6	1
cp26553	plastid	7	CS3372 M2 3-16-68-14	0	MSH1	Pt_fam6	1
cp26553	plastid	7	CS3372 M2 3-16-68-15	0	MSH1	Pt_fam6	1
cp26553	plastid	7	CS3372 M2 3-16-68-16	0	MSH1	Pt_fam6	1
cp26553	plastid	7	CS3372 M2 3-16-68-17	60	MSH1	Pt_fam6	1
cp26553	plastid	7	CS3372 M2 3-16-68-18	0	MSH1	Pt_fam6	1
cp26553	plastid	7	CS3372 M2 3-16-68-19	0	MSH1	Pt_fam6	1
cp26553	plastid	7	CS3372 M2 3-16-68-20	0	MSH1	Pt_fam6	1
cp36873	plastid	7	CS3246 M2 1-2-66-1	0	MSH1	Pt_fam7	1
cp36873	plastid	7	CS3246 M2 1-2-66-2	0	MSH1	Pt_fam7	1
cp36873	plastid	7	CS3246 M2 1-2-66-3	0	MSH1	Pt_fam7	1
cp36873	plastid	7	CS3246 M2 1-2-66-4	0	MSH1	Pt_fam7	1
cp36873	plastid	7	CS3246 M2 1-2-66-5	0	MSH1	Pt_fam7	1
cp36873	plastid	7	CS3246 M2 1-2-66-6	0	MSH1	Pt_fam7	1
cp36873	plastid	7	CS3246 M2 1-2-66-7	0	MSH1	Pt_fam7	1
cp36873	plastid	7	CS3246 M2 1-2-66-8	0	MSH1	Pt_fam7	1
cp36873	plastid	7	CS3246 M2 1-2-66-9	0	MSH1	Pt_fam7	1
cp36873	plastid	7	CS3246 M2 1-2-66-10	0	MSH1	Pt_fam7	1
cp36873	plastid	7	CS3246 M2 1-2-66-11	0	MSH1	Pt_fam7	1
cp36873	plastid	7	CS3246 M2 1-2-66-12	0	MSH1	Pt_fam7	1
cp36873	plastid	7	CS3246 M2 1-2-66-13	0	MSH1	Pt_fam7	1
cp36873	plastid	7	CS3246 M2 1-2-66-14	0	MSH1	Pt_fam7	1
cp36873	plastid	7	CS3246 M2 1-2-66-15	0	MSH1	Pt_fam7	1
cp36873	plastid	7	CS3246 M2 1-2-66-16	0	MSH1	Pt_fam7	1
cp36873	plastid	7	CS3246 M2 1-2-66-17	0	MSH1	Pt_fam7	1
cp36873	plastid	7	CS3246 M2 1-2-66-18	0	MSH1	Pt_fam7	1
cp36873	plastid	7	CS3246 M2 1-2-66-19	0	MSH1	Pt_fam7	1
cp36873	plastid	7	CS3246 M2 1-2-66-20	0	MSH1	Pt_fam7	1
cp26553	plastid	10	CS3372 M2 3-17-62-1	0	MSH1	Pt_fam1	1
cp26553	plastid	10	CS3372 M2 3-17-62-2	0	MSH1	Pt_fam1	1
cp26553	plastid	10	CS3372 M2 3-17-62-3	100	MSH1	Pt_fam1	1
cp26553	plastid	10	CS3372 M2 3-17-62-4	100	MSH1	Pt_fam1	1
cp26553	plastid	10	CS3372 M2 3-17-62-5	0	MSH1	Pt_fam1	1
cp26553	plastid	10	CS3372 M2 3-17-62-6	0	MSH1	Pt_fam1	1
cp26553	plastid	10	CS3372 M2 3-17-62-7	0	MSH1	Pt_fam1	1
cp26553	plastid	10	CS3372 M2 3-17-62-8	100	MSH1	Pt_fam1	1
cp26553	plastid	10	CS3372 M2 3-17-62-9	0	MSH1	Pt_fam1	1
cp26553	plastid	10	CS3372 M2 3-17-62-10	0	MSH1	Pt_fam1	1
cp26553	plastid	10	CS3372 M2 3-17-62-11	100	MSH1	Pt_fam1	1
cp26553	plastid	10	CS3372 M2 3-17-62-12	0	MSH1	Pt_fam1	1
cp26553	plastid	10	CS3372 M2 3-17-62-13	0	MSH1	Pt_fam1	1
cp26553	plastid	10	CS3372 M2 3-17-62-14	0	MSH1	Pt_fam1	1
cp26553	plastid	10	CS3372 M2 3-17-62-15	0	MSH1	Pt_fam1	1
cp26553	plastid	10	CS3372 M2 3-17-62-16	100	MSH1	Pt_fam1	1
cp26553	plastid	10	CS3372 M2 3-17-62-17	0	MSH1	Pt_fam1	1
cp26553	plastid	10	CS3372 M2 3-17-62-18	100	MSH1	Pt_fam1	1
cp26553	plastid	10	CS3372 M2 3-17-62-19	100	MSH1	Pt_fam1	1
cp26553	plastid	10	CS3372 M2 3-17-62-20	0	MSH1	Pt_fam1	1
cp26553	plastid	10	CS3372 M2 3-17-62-21	0	MSH1	Pt_fam1	1
cp26553	plastid	14	CS3372 M2 3-17-72-1	0	MSH1	Pt_fam2	1
cp26553	plastid	14	CS3372 M2 3-17-72-2	100	MSH1	Pt_fam2	1
cp26553	plastid	14	CS3372 M2 3-17-72-3	0	MSH1	Pt_fam2	1
cp26553	plastid	14	CS3372 M2 3-17-72-4	100	MSH1	Pt_fam2	1
cp26553	plastid	14	CS3372 M2 3-17-72-5	100	MSH1	Pt_fam2	1
cp26553	plastid	14	CS3372 M2 3-17-72-6	100	MSH1	Pt_fam2	1
cp26553	plastid	14	CS3372 M2 3-17-72-7	0	MSH1	Pt_fam2	1
cp26553	plastid	14	CS3372 M2 3-17-72-8	86.8456	MSH1	Pt_fam2	1
cp26553	plastid	14	CS3372 M2 3-17-72-9	100	MSH1	Pt_fam2	1
cp26553	plastid	14	CS3372 M2 3-17-72-10	0	MSH1	Pt_fam2	1
cp26553	plastid	14	CS3372 M2 3-17-72-11	100	MSH1	Pt_fam2	1
cp26553	plastid	14	CS3372 M2 3-17-72-12	0	MSH1	Pt_fam2	1
cp26553	plastid	14	CS3372 M2 3-17-72-13	0	MSH1	Pt_fam2	1
cp26553	plastid	14	CS3372 M2 3-17-72-14	0	MSH1	Pt_fam2	1
cp26553	plastid	14	CS3372 M2 3-17-72-15	0	MSH1	Pt_fam2	1
cp26553	plastid	14	CS3372 M2 3-17-72-16	36.4289	MSH1	Pt_fam2	1
cp26553	plastid	14	CS3372 M2 3-17-72-17	0	MSH1	Pt_fam2	1
cp26553	plastid	14	CS3372 M2 3-17-72-18	0	MSH1	Pt_fam2	1
cp26553	plastid	14	CS3372 M2 3-17-72-19	14.0323	MSH1	Pt_fam2	1
cp26553	plastid	14	CS3372 M2 3-17-72-20	0	MSH1	Pt_fam2	1
cp26553	plastid	14	CS3372 M2 3-17-72-21	0	MSH1	Pt_fam2	1
cp26553	plastid	14	CS3372 M2 3-17-72-22	0	MSH1	Pt_fam2	1
cp26553	plastid	14	CS3372 M2 3-17-72-23	0	MSH1	Pt_fam2	1
cp26553	plastid	14	CS3372 M2 3-17-72-24	0	MSH1	Pt_fam2	1
cp36873	plastid	30	CS3246 M2 1-21-68-1	0	MSH1	Pt_fam3	1
cp36873	plastid	30	CS3246 M2 1-21-68-2	100	MSH1	Pt_fam3	1
cp36873	plastid	30	CS3246 M2 1-21-68-3	0	MSH1	Pt_fam3	1
cp36873	plastid	30	CS3246 M2 1-21-68-4	0	MSH1	Pt_fam3	1
cp36873	plastid	30	CS3246 M2 1-21-68-5	100	MSH1	Pt_fam3	1
cp36873	plastid	30	CS3246 M2 1-21-68-6	0	MSH1	Pt_fam3	1
cp36873	plastid	30	CS3246 M2 1-21-68-7	100	MSH1	Pt_fam3	1
cp36873	plastid	30	CS3246 M2 1-21-68-8	0	MSH1	Pt_fam3	1
cp26553	plastid	44	CS3372 M2 3-17-68-1-1	100	MSH1	Pt_fam4	1
cp26553	plastid	44	CS3372 M2 3-17-68-1-2	100	MSH1	Pt_fam4	1
cp26553	plastid	44	CS3372 M2 3-17-68-1-3	100	MSH1	Pt_fam4	1
cp26553	plastid	44	CS3372 M2 3-17-68-1-4	100	MSH1	Pt_fam4	1
cp26553	plastid	44	CS3372 M2 3-17-68-1-5	100	MSH1	Pt_fam4	1
cp26553	plastid	44	CS3372 M2 3-17-68-1-6	100	MSH1	Pt_fam4	1
cp26553	plastid	44	CS3372 M2 3-17-68-1-7	100	MSH1	Pt_fam4	1
cp26553	plastid	44	CS3372 M2 3-17-68-1-8	0	MSH1	Pt_fam4	1
cp26553	plastid	44	CS3372 M2 3-17-68-1-9	0	MSH1	Pt_fam4	1
cp26553	plastid	44	CS3372 M2 3-17-68-1-10	0	MSH1	Pt_fam4	1
cp26553	plastid	44	CS3372 M2 3-17-68-1-11	100	MSH1	Pt_fam4	1
cp26553	plastid	44	CS3372 M2 3-17-68-1-12	100	MSH1	Pt_fam4	1
cp26553	plastid	44	CS3372 M2 3-17-68-1-13	100	MSH1	Pt_fam4	1
cp26553	plastid	44	CS3372 M2 3-17-68-1-14	0	MSH1	Pt_fam4	1
cp26553	plastid	44	CS3372 M2 3-17-68-1-15	100	MSH1	Pt_fam4	1
cp26553	plastid	44	CS3372 M2 3-17-68-1-16	100	MSH1	Pt_fam4	1
cp26553	plastid	44	CS3372 M2 3-17-68-1-17	100	MSH1	Pt_fam4	1
cp26553	plastid	44	CS3372 M2 3-17-68-1-18	100	MSH1	Pt_fam4	1
cp26553	plastid	44	CS3372 M2 3-17-68-1-19	100	MSH1	Pt_fam4	1
cp26553	plastid	44	CS3372 M2 3-17-68-1-20	100	MSH1	Pt_fam4	1
cp26553	plastid	44	CS3372 M2 3-17-68-1-21	100	MSH1	Pt_fam4	1
cp26553	plastid	44	CS3372 M2 3-17-68-1-22	100	MSH1	Pt_fam4	1
cp26553	plastid	44	CS3372 M2 3-17-68-1-23	0	MSH1	Pt_fam4	1
cp26553	plastid	44	CS3372 M2 3-17-68-1-24	0	MSH1	Pt_fam4	1
cp26553	plastid	44	CS3372 M2 3-17-68-1-25	100	MSH1	Pt_fam4	1
cp26553	plastid	44	CS3372 M2 3-17-68-1-26	100	MSH1	Pt_fam4	1
cp26553	plastid	44	CS3372 M2 3-17-68-1-27	100	MSH1	Pt_fam4	1
cp26553	plastid	44	CS3372 M2 3-17-68-1-28	100	MSH1	Pt_fam4	1
cp26553	plastid	70	CS3372 M2 3-17-65-1	0	MSH1	Pt_fam5	1
cp26553	plastid	70	CS3372 M2 3-17-65-2	100	MSH1	Pt_fam5	1
cp26553	plastid	70	CS3372 M2 3-17-65-3	100	MSH1	Pt_fam5	1
cp26553	plastid	70	CS3372 M2 3-17-65-4	100	MSH1	Pt_fam5	1
cp26553	plastid	70	CS3372 M2 3-17-65-5	100	MSH1	Pt_fam5	1
cp26553	plastid	70	CS3372 M2 3-17-65-6	100	MSH1	Pt_fam5	1
cp26553	plastid	70	CS3372 M2 3-17-65-7	100	MSH1	Pt_fam5	1
cp26553	plastid	70	CS3372 M2 3-17-65-8	100	MSH1	Pt_fam5	1
cp26553	plastid	70	CS3372 M2 3-17-65-9	100	MSH1	Pt_fam5	1
cp26553	plastid	70	CS3372 M2 3-17-65-10	56	MSH1	Pt_fam5	1
mt334038	mito	38	CS3246 M2 1-21-71-8 xwt F1 #1	0	WILD	F1_cross1	1
mt334038	mito	38	CS3246 M2 1-21-71-8 xwt F1 #2	0	WILD	F1_cross1	1
mt334038	mito	38	CS3246 M2 1-21-71-8 xwt F1 #3	0	WILD	F1_cross1	1
mt334038	mito	38	CS3246 M2 1-21-71-8 xwt F1 #4	0	WILD	F1_cross1	1
mt334038	mito	38	CS3246 M2 1-21-71-8 xwt F1 #5	0	WILD	F1_cross1	1
mt334038	mito	38	CS3246 M2 1-21-71-8 xwt F1 #6	0	WILD	F1_cross1	1
mt334038	mito	38	CS3246 M2 1-21-71-8 xwt F1 #7	0	WILD	F1_cross1	1
mt334038	mito	38	CS3246 M2 1-21-71-8 xwt F1 #8	0	WILD	F1_cross1	1
mt334038	mito	38	CS3246 M2 1-21-71-8 xwt F1 #9	0	WILD	F1_cross1	1
mt334038	mito	38	CS3246 M2 1-21-71-8 xwt F1 #10	0	WILD	F1_cross1	1
mt334038	mito	38	CS3246 M2 1-21-71-8 xwt F1 #11	0	WILD	F1_cross1	1
mt334038	mito	38	CS3246 M2 1-21-71-8 xwt F1 #12	2.3	WILD	F1_cross1	1
mt334038	mito	38	CS3246 M2 1-21-71-8 xwt F1 #13	0	WILD	F1_cross1	1
mt334038	mito	38	CS3246 M2 1-21-71-8 xwt F1 #14	0	WILD	F1_cross1	1
mt334038	mito	38	CS3246 M2 1-21-71-8 xwt F1 #15	0	WILD	F1_cross1	1
mt334038	mito	38	CS3246 M2 1-21-71-8 xwt F1 #16	0	WILD	F1_cross1	1
mt334038	mito	38	CS3246 M2 1-21-71-35 x wt F1#6	0	WILD	F1_cross2	1
mt334038	mito	31	CS3246 M2 1-21-71-35 x wt F1#7	0	WILD	F1_cross2	1
mt334038	mito	31	CS3246 M2 1-21-71-35 x wt F1#8	0	WILD	F1_cross2	1
mt334038	mito	31	CS3246 M2 1-21-71-35 x wt F1#9	0	WILD	F1_cross2	1
mt334038	mito	31	CS3246 M2 1-21-71-35 x wt F1#14	0	WILD	F1_cross2	1
mt334038	mito	31	CS3246 M2 1-21-71-35 x wt F1#15	0	WILD	F1_cross2	1
mt334038	mito	31	CS3246 M2 1-21-71-35 x wt F1#16	18	WILD	F1_cross2	1
mt334038	mito	31	CS3246 M2 1-21-71-35 x wt F1#17	0	WILD	F1_cross2	1
mt334038	mito	31	CS3246 M2 1-21-71-35 x wt F1#18	8	WILD	F1_cross2	1
mt334038	mito	31	CS3246 M2 1-21-71-35 x wt F1#19	0	WILD	F1_cross2	1
mt334038	mito	31	CS3246 M2 1-21-71-35 x wt F1#20	81	WILD	F1_cross2	1
mt91017	mito	22	CS3246 M3 1-34-6-1-9 x wt F1#1	0	WILD	F1_cross3	1
mt91017	mito	22	CS3246 M3 1-34-6-1-9 x wt F1#3	0	WILD	F1_cross3	1
mt91017	mito	22	CS3246 M3 1-34-6-1-9 x wt F1#5	0	WILD	F1_cross3	1
mt91017	mito	22	CS3246 M3 1-34-6-1-9 x wt F1#6	0	WILD	F1_cross3	1
mt91017	mito	22	CS3246 M3 1-34-6-1-9 x wt F1#7	0	WILD	F1_cross3	1
mt91017	mito	22	CS3246 M3 1-34-6-1-9 x wt F1#8	1.22031	WILD	F1_cross3	1
mt91017	mito	22	CS3246 M3 1-34-6-1-9 x wt F1#10	0.203742	WILD	F1_cross3	1
mt91017	mito	22	CS3246 M3 1-34-6-1-9 x wt F1#11	0	WILD	F1_cross3	1
mt91017	mito	22	CS3246 M3 1-34-6-1-9 x wt F1#12	0.0663089	WILD	F1_cross3	1
mt91017	mito	22	CS3246 M3 1-34-6-1-9 x wt F1#13	88.4551	WILD	F1_cross3	1
mt91017	mito	22	CS3246 M3 1-34-6-1-9 x wt F1#14	0	WILD	F1_cross3	1
mt91017	mito	22	CS3246 M3 1-34-6-1-9 x wt F1#15	0	WILD	F1_cross3	1
mt91017	mito	22	CS3246 M3 1-34-6-1-9 x wt F1#16	0	WILD	F1_cross3	1
mt91017	mito	22	CS3246 M3 1-34-6-1-9 x wt F1#17	0	WILD	F1_cross3	1
mt91017	mito	22	CS3246 M3 1-34-6-1-9 x wt F1#18	0.0858981	WILD	F1_cross3	1
mt91017	mito	22	CS3246 M3 1-34-6-1-9 x wt F1#19	0.182663	WILD	F1_cross3	1
mt91017	mito	22	CS3246 M3 1-34-6-1-9 x wt F1#20	0	WILD	F1_cross3	1
mt91017	mito	22	CS3246 M3 1-34-6-1-9 x wt F1#21	0	WILD	F1_cross3	1
mt91017	mito	22	CS3246 M3 1-34-6-1-9 x wt F1#22	0	WILD	F1_cross3	1
mt91017	mito	22	CS3246 M3 1-34-6-1-9 x wt F1#23	0.365987	WILD	F1_cross3	1
mt334038	mito	8	CS3246 M2 1-21-71-35 x wt #18-2	0	WILD	F2_cross1_mom8	1
mt334038	mito	8	CS3246 M2 1-21-71-35 x wt #18-3	86.5592	WILD	F2_cross1_mom8	1
mt334038	mito	8	CS3246 M2 1-21-71-35 x wt #18-4	0	WILD	F2_cross1_mom8	1
mt334038	mito	8	CS3246 M2 1-21-71-35 x wt #18-6	0	WILD	F2_cross1_mom8	1
mt334038	mito	8	CS3246 M2 1-21-71-35 x wt #18-7	0	WILD	F2_cross1_mom8	1
mt334038	mito	8	CS3246 M2 1-21-71-35 x wt #18-8	95.5	WILD	F2_cross1_mom8	1
mt334038	mito	8	CS3246 M2 1-21-71-35 x wt #18-10	0	WILD	F2_cross1_mom8	1
mt334038	mito	8	CS3246 M2 1-21-71-35 x wt #18-11	0	WILD	F2_cross1_mom8	1
mt334038	mito	8	CS3246 M2 1-21-71-35 x wt #18-12	0	WILD	F2_cross1_mom8	1
mt334038	mito	8	CS3246 M2 1-21-71-35 x wt #18-13	0	WILD	F2_cross1_mom8	1
mt334038	mito	8	CS3246 M2 1-21-71-35 x wt #18-14	0	WILD	F2_cross1_mom8	1
mt334038	mito	8	CS3246 M2 1-21-71-35 x wt #18-16	0	WILD	F2_cross1_mom8	1
mt334038	mito	8	CS3246 M2 1-21-71-35 x wt #18-18	0	WILD	F2_cross1_mom8	1
mt334038	mito	8	CS3246 M2 1-21-71-35 x wt #18-19	0	WILD	F2_cross1_mom8	1
mt334038	mito	8	CS3246 M2 1-21-71-35 x wt #18-20	0	WILD	F2_cross1_mom8	1
mt334038	mito	8	CS3246 M2 1-21-71-35 x wt #18-21	0	WILD	F2_cross1_mom8	1
mt334038	mito	8	CS3246 M2 1-21-71-35 x wt #18-22	0	WILD	F2_cross1_mom8	1
mt334038	mito	8	CS3246 M2 1-21-71-35 x wt #18-23	0	WILD	F2_cross1_mom8	1
mt334038	mito	8	CS3246 M2 1-21-71-35 x wt #18-24	0	WILD	F2_cross1_mom8	1
mt334038	mito	8	CS3246 M2 1-21-71-35 x wt #18-25	0	WILD	F2_cross1_mom8	1
mt334038	mito	8	CS3246 M2 1-21-71-35 x wt #18-26	0	WILD	F2_cross1_mom8	1
mt334038	mito	8	CS3246 M2 1-21-71-35 x wt #18-27	98.9	WILD	F2_cross1_mom8	1
mt334038	mito	8	CS3246 M2 1-21-71-35 x wt #18-28	0	WILD	F2_cross1_mom8	1
mt334038	mito	8	CS3246 M2 1-21-71-35 x wt #18-29	0	WILD	F2_cross1_mom8	1
mt334038	mito	8	CS3246 M2 1-21-71-35 x wt #18-30	0	WILD	F2_cross1_mom8	1
mt334038	mito	8	CS3246 M2 1-21-71-35 x wt #18-32	0	WILD	F2_cross1_mom8	1
mt334038	mito	8	CS3246 M2 1-21-71-35 x wt #18-34	0	WILD	F2_cross1_mom8	1
mt334038	mito	8	CS3246 M2 1-21-71-35 x wt #18-35	0	WILD	F2_cross1_mom8	1
mt334038	mito	8	CS3246 M2 1-21-71-35 x wt #18-36	100	WILD	F2_cross1_mom8	1
mt334038	mito	8	CS3246 M2 1-21-71-35 x wt #18-38	94.6182	WILD	F2_cross1_mom8	1
mt334038	mito	8	CS3246 M2 1-21-71-35 x wt #18-39	98.0789	WILD	F2_cross1_mom8	1
mt334038	mito	8	CS3246 M2 1-21-71-35 x wt #18-40	0	WILD	F2_cross1_mom8	1
mt334038	mito	18	CS3246 M2 1-21-71-35 x wt #16-1	0	WILD	F2_cross2_mom18	1
mt334038	mito	18	CS3246 M2 1-21-71-35 x wt #16-2	0	WILD	F2_cross2_mom18	1
mt334038	mito	18	CS3246 M2 1-21-71-35 x wt #16-4	0	WILD	F2_cross2_mom18	1
mt334038	mito	18	CS3246 M2 1-21-71-35 x wt #16-5	0	WILD	F2_cross2_mom18	1
mt334038	mito	18	CS3246 M2 1-21-71-35 x wt #16-8	0	WILD	F2_cross2_mom18	1
mt334038	mito	18	CS3246 M2 1-21-71-35 x wt #16-9	0	WILD	F2_cross2_mom18	1
mt334038	mito	18	CS3246 M2 1-21-71-35 x wt #16-10	0	WILD	F2_cross2_mom18	1
mt334038	mito	18	CS3246 M2 1-21-71-35 x wt #16-11	0	WILD	F2_cross2_mom18	1
mt334038	mito	18	CS3246 M2 1-21-71-35 x wt #16-12	0	WILD	F2_cross2_mom18	1
mt334038	mito	18	CS3246 M2 1-21-71-35 x wt #16-13	0	WILD	F2_cross2_mom18	1
mt334038	mito	18	CS3246 M2 1-21-71-35 x wt #16-14	0	WILD	F2_cross2_mom18	1
mt334038	mito	18	CS3246 M2 1-21-71-35 x wt #16-16	0	WILD	F2_cross2_mom18	1
mt334038	mito	18	CS3246 M2 1-21-71-35 x wt #16-18	0	WILD	F2_cross2_mom18	1
mt334038	mito	18	CS3246 M2 1-21-71-35 x wt #16-19	0	WILD	F2_cross2_mom18	1
mt334038	mito	18	CS3246 M2 1-21-71-35 x wt #16-20	0	WILD	F2_cross2_mom18	1
mt334038	mito	18	CS3246 M2 1-21-71-35 x wt #16-21	0	WILD	F2_cross2_mom18	1
mt334038	mito	18	CS3246 M2 1-21-71-35 x wt #16-22	0	WILD	F2_cross2_mom18	1
mt334038	mito	18	CS3246 M2 1-21-71-35 x wt #16-23	0	WILD	F2_cross2_mom18	1
mt334038	mito	18	CS3246 M2 1-21-71-35 x wt #16-25	0	WILD	F2_cross2_mom18	1
mt334038	mito	18	CS3246 M2 1-21-71-35 x wt #16-26	0	WILD	F2_cross2_mom18	1
mt334038	mito	18	CS3246 M2 1-21-71-35 x wt #16-27	0	WILD	F2_cross2_mom18	1
mt334038	mito	18	CS3246 M2 1-21-71-35 x wt #16-28	0	WILD	F2_cross2_mom18	1
mt334038	mito	18	CS3246 M2 1-21-71-35 x wt #16-29	0	WILD	F2_cross2_mom18	1
mt334038	mito	18	CS3246 M2 1-21-71-35 x wt #16-30	0	WILD	F2_cross2_mom18	1
mt334038	mito	18	CS3246 M2 1-21-71-35 x wt #16-31	0	WILD	F2_cross2_mom18	1
mt334038	mito	18	CS3246 M2 1-21-71-35 x wt #16-32	0	WILD	F2_cross2_mom18	1
mt334038	mito	18	CS3246 M2 1-21-71-35 x wt #16-33	0	WILD	F2_cross2_mom18	1
mt334038	mito	18	CS3246 M2 1-21-71-35 x wt #16-34	0	WILD	F2_cross2_mom18	1
mt334038	mito	18	CS3246 M2 1-21-71-35 x wt #16-36	0	WILD	F2_cross2_mom18	1
mt334038	mito	18	CS3246 M2 1-21-71-35 x wt #16-37	0	WILD	F2_cross2_mom18	1
mt334038	mito	18	CS3246 M2 1-21-71-35 x wt #16-38	0	WILD	F2_cross2_mom18	1
mt334038	mito	18	CS3246 M2 1-21-71-35 x wt #16-40	0	WILD	F2_cross2_mom18	1
mt334038	mito	18	CS3246 M2 1-21-71-35 x wt #16-42	0	WILD	F2_cross2_mom18	1
mt334038	mito	18	CS3246 M2 1-21-71-35 x wt #16-43	0	WILD	F2_cross2_mom18	1
mt334038	mito	18	CS3246 M2 1-21-71-35 x wt #16-44	0	WILD	F2_cross2_mom18	1
mt334038	mito	18	CS3246 M2 1-21-71-35 x wt #16-45	0	WILD	F2_cross2_mom18	1
mt334038	mito	18	CS3246 M2 1-21-71-35 x wt #16-46	0	WILD	F2_cross2_mom18	1
mt334038	mito	81	CS3246 M2 1-21-71-35 x wt #20-2	91	WILD	F2_cross3_mom81	1
mt334038	mito	81	CS3246 M2 1-21-71-35 x wt #20-4	0	WILD	F2_cross3_mom81	1
mt334038	mito	81	CS3246 M2 1-21-71-35 x wt #20-9	0	WILD	F2_cross3_mom81	1
mt334038	mito	81	CS3246 M2 1-21-71-35 x wt #20-14	100	WILD	F2_cross3_mom81	1
mt334038	mito	81	CS3246 M2 1-21-71-35 x wt #20-17	0	WILD	F2_cross3_mom81	1
mt334038	mito	81	CS3246 M2 1-21-71-35 x wt #20-22	0	WILD	F2_cross3_mom81	1
mt334038	mito	81	CS3246 M2 1-21-71-35 x wt #20-26	0	WILD	F2_cross3_mom81	1
mt334038	mito	81	CS3246 M2 1-21-71-35 x wt #20-27	0	WILD	F2_cross3_mom81	1
mt334038	mito	81	CS3246 M2 1-21-71-35 x wt #20-29	95	WILD	F2_cross3_mom81	1
mt334038	mito	81	CS3246 M2 1-21-71-35 x wt #20-30	100	WILD	F2_cross3_mom81	1
mt334038	mito	81	CS3246 M2 1-21-71-35 x wt #20-36	92	WILD	F2_cross3_mom81	1
mt334038	mito	81	CS3246 M2 1-21-71-35 x wt #20-39	100	WILD	F2_cross3_mom81	1
mt334038	mito	81	CS3246 M2 1-21-71-35 x wt #20-41	98	WILD	F2_cross3_mom81	1
mt334038	mito	81	CS3246 M2 1-21-71-35 x wt #20-42	0	WILD	F2_cross3_mom81	1
mt334038	mito	81	CS3246 M2 1-21-71-35 x wt #20-48	0	WILD	F2_cross3_mom81	1
mt334038	mito	81	CS3246 M2 1-21-71-35 x wt #20-7	0	WILD	F2_cross3_mom81	1
mt334038	mito	81	CS3246 M2 1-21-71-35 x wt #20-10	91	WILD	F2_cross3_mom81	1
mt334038	mito	81	CS3246 M2 1-21-71-35 x wt #20-12	0	WILD	F2_cross3_mom81	1
mt334038	mito	81	CS3246 M2 1-21-71-35 x wt #20-18	0	WILD	F2_cross3_mom81	1
mt334038	mito	81	CS3246 M2 1-21-71-35 x wt #20-20	0	WILD	F2_cross3_mom81	1
mt334038	mito	81	CS3246 M2 1-21-71-35 x wt #20-23	0	WILD	F2_cross3_mom81	1
mt334038	mito	81	CS3246 M2 1-21-71-35 x wt #20-24	94.2	WILD	F2_cross3_mom81	1
mt334038	mito	81	CS3246 M2 1-21-71-35 x wt #20-31	0	WILD	F2_cross3_mom81	1
mt334038	mito	81	CS3246 M2 1-21-71-35 x wt #20-46	0	WILD	F2_cross3_mom81	1

### Sheet: TableS3_within plant
Table S3. Within plant heteroplasmy.
plantID	uniqueptID	organelle	SNP	individual	tissue	tissue_time	Mom_%altSNV	Tissue_%alt	time point	background	unique familiy ID
CS3246 M2 1-21-71-26	mt3_1	mito	mt334038	26	leaf	YL	21	7.31767	0	MSH1	mt_fam2
CS3246 M2 1-21-71-26	mt3_1	mito	mt334038	26	leaf	YL	21	7.16216	1	MSH1	mt_fam2
CS3246 M2 1-21-71-26	mt3_1	mito	mt334038	26	leaf	YL	21	10.3298	1	MSH1	mt_fam2
CS3246 M2 1-21-71-26	mt3_1	mito	mt334038	26	leaf	YL	21	9.51763	1	MSH1	mt_fam2
CS3246 M2 1-21-71-26	mt3_1	mito	mt334038	26	leaf	OL	21	5.41288	2	MSH1	mt_fam2
CS3246 M2 1-21-71-26	mt3_1	mito	mt334038	26	leaf	OL	21	7.13981	2	MSH1	mt_fam2
CS3246 M2 1-21-71-26	mt3_1	mito	mt334038	26	leaf	YL	21	11.887	2	MSH1	mt_fam2
CS3246 M2 1-21-71-26	mt3_1	mito	mt334038	26	leaf	YL	21	4.5091	2	MSH1	mt_fam2
CS3246 M2 1-21-71-26	mt3_1	mito	mt334038	26	inflor	I	21	8.0865	3	MSH1	mt_fam2
CS3246 M2 1-21-71-26	mt3_1	mito	mt334038	26	inflor	I	21	9.88725	3	MSH1	mt_fam2
CS3246 M2 1-21-71-26	mt3_1	mito	mt334038	26	inflor	I	21	7.18039	3	MSH1	mt_fam2
CS3246 M2 1-21-71-26	mt3_1	mito	mt334038	26	inflor	I	21	7.15388	3	MSH1	mt_fam2
CS3246 M2 1-21-71-26	mt3_1	mito	mt334038	26	inflor	I	21	7.17859	3	MSH1	mt_fam2
CS3246 M2 1-21-71-7	mt3_2	mito	mt334038	7	leaf	YL	21	16.4067	0	MSH1	mt_fam2
CS3246 M2 1-21-71-7	mt3_2	mito	mt334038	7	leaf	YL	21	7.18887	1	MSH1	mt_fam2
CS3246 M2 1-21-71-7	mt3_2	mito	mt334038	7	leaf	YL	21	0.640883	1	MSH1	mt_fam2
CS3246 M2 1-21-71-7	mt3_2	mito	mt334038	7	leaf	YL	21	1.64291	1	MSH1	mt_fam2
CS3246 M2 1-21-71-7	mt3_2	mito	mt334038	7	leaf	OL	21	9.62712	2	MSH1	mt_fam2
CS3246 M2 1-21-71-7	mt3_2	mito	mt334038	7	leaf	OL	21	1.71478	2	MSH1	mt_fam2
CS3246 M2 1-21-71-7	mt3_2	mito	mt334038	7	leaf	YL	21	7.03933	2	MSH1	mt_fam2
CS3246 M2 1-21-71-7	mt3_2	mito	mt334038	7	leaf	YL	21	1.7918	2	MSH1	mt_fam2
CS3246 M2 1-21-71-7	mt3_2	mito	mt334038	7	inflor	I	21	1.44685	3	MSH1	mt_fam2
CS3246 M2 1-21-71-7	mt3_2	mito	mt334038	7	inflor	I	21	0.346239	3	MSH1	mt_fam2
CS3246 M2 1-21-71-7	mt3_2	mito	mt334038	7	inflor	I	21	0	3	MSH1	mt_fam2
CS3246 M2 1-21-71-8	mt3_3	mito	mt334038	8	leaf	YL	21	34.3632	0	MSH1	mt_fam2
CS3246 M2 1-21-71-8	mt3_3	mito	mt334038	8	leaf	YL	21	29.3318	1	MSH1	mt_fam2
CS3246 M2 1-21-71-8	mt3_3	mito	mt334038	8	leaf	YL	21	24.5317	1	MSH1	mt_fam2
CS3246 M2 1-21-71-8	mt3_3	mito	mt334038	8	leaf	YL	21	35.1502	1	MSH1	mt_fam2
CS3246 M2 1-21-71-8	mt3_3	mito	mt334038	8	leaf	OL	21	52.5851	2	MSH1	mt_fam2
CS3246 M2 1-21-71-8	mt3_3	mito	mt334038	8	leaf	OL	21	24.4198	2	MSH1	mt_fam2
CS3246 M2 1-21-71-8	mt3_3	mito	mt334038	8	leaf	YL	21	51.1583	2	MSH1	mt_fam2
CS3246 M2 1-21-71-8	mt3_3	mito	mt334038	8	leaf	YL	21	33.3803	2	MSH1	mt_fam2
CS3246 M2 1-21-71-8	mt3_3	mito	mt334038	8	inflor	I	21	47.2494	3	MSH1	mt_fam2
CS3246 M3 1-34-2-19-2	mt9_1	mito	mt91017	2	leaf	YL	61	25.6341	0	MSH1	mt_fam4
CS3246 M3 1-34-2-19-2	mt9_1	mito	mt91017	2	leaf	YL	61	26.0421	1	MSH1	mt_fam4
CS3246 M3 1-34-2-19-2	mt9_1	mito	mt91017	2	leaf	YL	61	21.24	1	MSH1	mt_fam4
CS3246 M3 1-34-2-19-2	mt9_1	mito	mt91017	2	leaf	YL	61	21.9154	1	MSH1	mt_fam4
CS3246 M3 1-34-2-19-2	mt9_1	mito	mt91017	2	leaf	OL	61	24.3656	2	MSH1	mt_fam4
CS3246 M3 1-34-2-19-2	mt9_1	mito	mt91017	2	leaf	OL	61	41.054	2	MSH1	mt_fam4
CS3246 M3 1-34-2-19-2	mt9_1	mito	mt91017	2	leaf	YL	61	28.8962	2	MSH1	mt_fam4
CS3246 M3 1-34-2-19-2	mt9_1	mito	mt91017	2	leaf	YL	61	16.2187	2	MSH1	mt_fam4
CS3246 M3 1-34-2-19-2	mt9_1	mito	mt91017	2	inflor	I	61	42.9654	3	MSH1	mt_fam4
CS3246 M3 1-34-2-19-2	mt9_1	mito	mt91017	2	inflor	I	61	37.4468	3	MSH1	mt_fam4
CS3246 M3 1-34-2-19-2	mt9_1	mito	mt91017	2	inflor	I	61	27.747	3	MSH1	mt_fam4
CS3246 M3 1-34-2-19-4	mt9_2	mito	mt91017	4	leaf	YL	61	95.9875	0	MSH1	mt_fam4
CS3246 M3 1-34-2-19-4	mt9_2	mito	mt91017	4	leaf	YL	61	79.1799	1	MSH1	mt_fam4
CS3246 M3 1-34-2-19-4	mt9_2	mito	mt91017	4	leaf	YL	61	83.9061	1	MSH1	mt_fam4
CS3246 M3 1-34-2-19-4	mt9_2	mito	mt91017	4	leaf	YL	61	73.6362	1	MSH1	mt_fam4
CS3246 M3 1-34-2-19-4	mt9_2	mito	mt91017	4	leaf	OL	61	100	2	MSH1	mt_fam4
CS3246 M3 1-34-2-19-4	mt9_2	mito	mt91017	4	leaf	OL	61	100	2	MSH1	mt_fam4
CS3246 M3 1-34-2-19-4	mt9_2	mito	mt91017	4	leaf	YL	61	99.6056	2	MSH1	mt_fam4
CS3246 M3 1-34-2-19-4	mt9_2	mito	mt91017	4	leaf	YL	61	100	2	MSH1	mt_fam4
CS3246 M3 1-34-2-19-4	mt9_2	mito	mt91017	4	inflor	I	61	100	3	MSH1	mt_fam4
CS3246 M3 1-34-2-19-4	mt9_2	mito	mt91017	4	inflor	I	61	100	3	MSH1	mt_fam4
CS3246 M3 1-34-2-19-4	mt9_2	mito	mt91017	4	inflor	I	61	100	3	MSH1	mt_fam4
CS3246 M3 1-34-2-19-9	mt9_3	mito	mt91017	9	leaf	YL	61	50.708	0	MSH1	mt_fam4
CS3246 M3 1-34-2-19-9	mt9_3	mito	mt91017	9	leaf	YL	61	47.7007	1	MSH1	mt_fam4
CS3246 M3 1-34-2-19-9	mt9_3	mito	mt91017	9	leaf	YL	61	45.7141	1	MSH1	mt_fam4
CS3246 M3 1-34-2-19-9	mt9_3	mito	mt91017	9	leaf	YL	61	24.2047	1	MSH1	mt_fam4
CS3246 M3 1-34-2-19-9	mt9_3	mito	mt91017	9	leaf	OL	61	42.2496	2	MSH1	mt_fam4
CS3246 M3 1-34-2-19-9	mt9_3	mito	mt91017	9	leaf	OL	61	49.3624	2	MSH1	mt_fam4
CS3246 M3 1-34-2-19-9	mt9_3	mito	mt91017	9	leaf	YL	61	58.7932	2	MSH1	mt_fam4
CS3246 M3 1-34-2-19-9	mt9_3	mito	mt91017	9	leaf	YL	61	53.9436	2	MSH1	mt_fam4
CS3246 M3 1-34-2-19-9	mt9_3	mito	mt91017	9	inflor	I	61	50.8825	3	MSH1	mt_fam4
CS3246 M2 1-21-68-2	cp3_1	plastid	cp36873	2	leaf	YL	30	99.9826	0	MSH1	pt_fam3
CS3246 M2 1-21-68-2	cp3_1	plastid	cp36873	2	leaf	YL	30	99.9804	1	MSH1	pt_fam3
CS3246 M2 1-21-68-2	cp3_1	plastid	cp36873	2	leaf	YL	30	99.9953	1	MSH1	pt_fam3
CS3246 M2 1-21-68-2	cp3_1	plastid	cp36873	2	leaf	YL	30	100	1	MSH1	pt_fam3
CS3246 M2 1-21-68-2	cp3_1	plastid	cp36873	2	inflor	I	30	100	3	MSH1	pt_fam3
CS3246 M2 1-21-68-2	cp3_1	plastid	cp36873	2	inflor	I	30	99.9238	3	MSH1	pt_fam3
CS3246 M2 1-21-68-3	cp3_2	plastid	cp36873	3	leaf	YL	30	0.0250354	0	MSH1	pt_fam3
CS3246 M2 1-21-68-3	cp3_2	plastid	cp36873	3	leaf	YL	30	0.107539	1	MSH1	pt_fam3
CS3246 M2 1-21-68-3	cp3_2	plastid	cp36873	3	leaf	YL	30	0.10012	1	MSH1	pt_fam3
CS3246 M2 1-21-68-3	cp3_2	plastid	cp36873	3	leaf	YL	30	0.0479369	1	MSH1	pt_fam3
CS3246 M2 1-21-68-3	cp3_2	plastid	cp36873	3	inflor	I	30	0.0508425	3	MSH1	pt_fam3
CS3246 M2 1-21-68-3	cp3_2	plastid	cp36873	3	inflor	I	30	0	3	MSH1	pt_fam3
CS3246 M2 1-21-68-6	cp3_3	plastid	cp36873	6	leaf	YL	30	0.0918074	0	MSH1	pt_fam3
CS3246 M2 1-21-68-6	cp3_3	plastid	cp36873	6	leaf	YL	30	0.0769029	1	MSH1	pt_fam3
CS3246 M2 1-21-68-6	cp3_3	plastid	cp36873	6	leaf	YL	30	0.0303154	1	MSH1	pt_fam3
CS3246 M2 1-21-68-6	cp3_3	plastid	cp36873	6	leaf	YL	30	0.0939016	1	MSH1	pt_fam3
CS3372 M2 3-17-68-1-8	cp2_1	plastid	cp26553	8	leaf	YL	44	0.215954	0	MSH1	pt_fam4
CS3372 M2 3-17-68-1-8	cp2_1	plastid	cp26553	8	leaf	YL	44	0.117141	1	MSH1	pt_fam4
CS3372 M2 3-17-68-1-8	cp2_1	plastid	cp26553	8	leaf	YL	44	0.334361	1	MSH1	pt_fam4
CS3372 M2 3-17-68-1-8	cp2_1	plastid	cp26553	8	leaf	YL	44	0.0993432	1	MSH1	pt_fam4
CS3372 M2 3-17-68-1-8	cp2_1	plastid	cp26553	8	inflor	I	44	0.293709	3	MSH1	pt_fam4
CS3372 M2 3-17-68-1-24	cp2_2	plastid	cp26553	24	leaf	YL	44	0.182587	0	MSH1	pt_fam4
CS3372 M2 3-17-68-1-24	cp2_2	plastid	cp26553	24	leaf	YL	44	0.165849	1	MSH1	pt_fam4
CS3372 M2 3-17-68-1-24	cp2_2	plastid	cp26553	24	leaf	YL	44	0.138738	1	MSH1	pt_fam4
CS3372 M2 3-17-68-1-24	cp2_2	plastid	cp26553	24	leaf	YL	44	0.112613	1	MSH1	pt_fam4
CS3372 M2 3-17-68-1-24	cp2_2	plastid	cp26553	24	inflor	I	44	0.186978	3	MSH1	pt_fam4
CS3372 M2 3-17-68-1-24	cp2_2	plastid	cp26553	24	inflor	I	44	0.279136	3	MSH1	pt_fam4
CS3372 M2 3-17-68-1-27	cp2_3	plastid	cp26553	27	leaf	YL	44	98.6357	0	MSH1	pt_fam4
CS3372 M2 3-17-68-1-27	cp2_3	plastid	cp26553	27	leaf	YL	44	99.9372	1	MSH1	pt_fam4
CS3372 M2 3-17-68-1-27	cp2_3	plastid	cp26553	27	leaf	YL	44	99.9425	1	MSH1	pt_fam4
CS3372 M2 3-17-68-1-27	cp2_3	plastid	cp26553	27	leaf	YL	44	99.9808	1	MSH1	pt_fam4
CS3372 M2 3-17-68-1-27	cp2_3	plastid	cp26553	27	inflor	I	44	99.8573	3	MSH1	pt_fam4
CS3372 M2 3-17-72-8	cp2_4	plastid	cp26553	8	leaf	YL	14	86.8456	0	MSH1	pt_fam2
CS3372 M2 3-17-72-8 Young Leaf A	cp2_4	plastid	cp26553	8	leaf	YL	14	27.4089	1	MSH1	pt_fam2
CS3372 M2 3-17-72-8 Young Leaf B	cp2_4	plastid	cp26553	8	leaf	YL	14	97.7413	1	MSH1	pt_fam2
CS3372 M2 3-17-72-8 Young Leaf C	cp2_4	plastid	cp26553	8	leaf	YL	14	69.2948	1	MSH1	pt_fam2
CS3372 M2 3-17-72-8 Old Leaf D	cp2_4	plastid	cp26553	8	leaf	OL	14	62.1522	1	MSH1	pt_fam2
CS3372 M2 3-17-72-8 Old Leaf E	cp2_4	plastid	cp26553	8	leaf	OL	14	64.2453	1	MSH1	pt_fam2
CS3372 M2 3-17-72-8 Old Leaf F	cp2_4	plastid	cp26553	8	leaf	OL	14	38.5114	1	MSH1	pt_fam2
CS3372 M2 3-17-72-8 Inflor 1A	cp2_4	plastid	cp26553	8	inflor	I	14	88.7297	2	MSH1	pt_fam2
CS3372 M2 3-17-72-8 Inflor 1B	cp2_4	plastid	cp26553	8	inflor	I	14	90.6586	2	MSH1	pt_fam2
CS3372 M2 3-17-72-8 Inflor 1C	cp2_4	plastid	cp26553	8	inflor	I	14	64.3594	2	MSH1	pt_fam2
CS3372 M2 3-17-72-19	cp2_5	plastid	cp26553	19	leaf	YL	14	14.0323	0	MSH1	pt_fam2
CS3372 M2 3-17-72-19 Young Leaf A	cp2_5	plastid	cp26553	19	leaf	YL	14	20.3101	1	MSH1	pt_fam2
CS3372 M2 3-17-72-19 Young Leaf B	cp2_5	plastid	cp26553	19	leaf	YL	14	4.33542	1	MSH1	pt_fam2
CS3372 M2 3-17-72-19 Young Leaf C	cp2_5	plastid	cp26553	19	leaf	YL	14	0.826202	1	MSH1	pt_fam2
CS3372 M2 3-17-72-19 Old Leaf D	cp2_5	plastid	cp26553	19	leaf	OL	14	6.43277	1	MSH1	pt_fam2
CS3372 M2 3-17-72-19 Old Leaf E	cp2_5	plastid	cp26553	19	leaf	OL	14	2.596	1	MSH1	pt_fam2
CS3372 M2 3-17-72-19 Old Leaf F	cp2_5	plastid	cp26553	19	leaf	OL	14	25.297	1	MSH1	pt_fam2
CS3372 M2 3-17-72-19 Inflor 1A	cp2_5	plastid	cp26553	19	inflor	I	14	1.25955	2	MSH1	pt_fam2
CS3372 M2 3-17-72-19 Inflor 1B	cp2_5	plastid	cp26553	19	inflor	I	14	7.33661	2	MSH1	pt_fam2
CS3372 M2 3-17-72-19 Inflor 1C	cp2_5	plastid	cp26553	19	inflor	I	14	0.0945835	2	MSH1	pt_fam2
CS3372 M2 3-17-72-16	cp2_6	plastid	cp26553	16	leaf	YL	14	36.4289	0	MSH1	pt_fam2
CS3372 M2 3-17-72-16 Young Leaf A	cp2_6	plastid	cp26553	16	leaf	YL	14	53.9411	1	MSH1	pt_fam2
CS3372 M2 3-17-72-16 Young Leaf B	cp2_6	plastid	cp26553	16	leaf	YL	14	90.25	1	MSH1	pt_fam2
CS3372 M2 3-17-72-16 Old Leaf D	cp2_6	plastid	cp26553	16	leaf	OL	14	31.356	1	MSH1	pt_fam2
CS3372 M2 3-17-72-16 Old Leaf E	cp2_6	plastid	cp26553	16	leaf	OL	14	76.21	1	MSH1	pt_fam2

### Sheet: TableS4_SNVdistribution_wt
Table S4. Distribution of SNVs over two generations in wild type background
	generation	Percent heteroplasmy in mother	Number individuals tested (n)	Individuals fixed for wt	Individuals fixed for SNV	Heteroplasmic individuals	% heteroplasmic
SNV Target
Mito 334038	F1	31	11	10	0	3	27.3
Mito 334038	F1	38	16	15	0	1	6.3
Mito 91017	F1	22	20	13	0	7	35
Mito 334038	F2	18	37	37	0	0	0
Mito 334038	F2	81	24	15	3	6*	25
Mito 334038	F2	8	32	26	1	5*	15.6
*heteroplasmic individuals from this analysis had >90% of the alternative allele, and may actually be fixed for the SNV

### Sheet: TableS5_GC bias
Table S5. GC bias.
SNP	organelle	mother_%G	progeny_%G	background	unique familiy ID	progeny%G - mom%G	bias direction
mt91017	mito	6.936	1.9	MSH1	Mt_fam1	-5.036	A
mt334038	mito	92	82.1	WILD	F2_mom8	-9.9	A
cp36873	plastid	7	0	MSH1	Pt_fam2	-7	A
mt334038	mito	79.192	92.4	MSH1	Mt_fam2	13.208	G
mt91017	mito	57.8	61.4	MSH1	Mt_fam3	3.6	G
mt91017	mito	61.268	67.9	MSH1	Mt_fam4	6.632	G
mt91017	mito	82.6	89.3	MSH1	Mt_fam5	6.7	G
mt334038	mito	62	99.86	WILD	F1_cross1	37.86	G
mt334038	mito	69	92.5	WILD	F1_cross2	23.5	G
mt334038	mito	82	100	WILD	F2_mom18	18	G
mt334038	mito	19	64.1	WILD	F2_mom81	45.1	G
cp26553	plastid	7	15.9	MSH1	Pt_fam1	8.9	G
cp26553	plastid	10	33.3	MSH1	Pt_fam3	23.3	G
cp26553	plastid	14	30.7	MSH1	Pt_fam4	16.7	G
cp36873	plastid	30	37.5	MSH1	Pt_fam5	7.5	G
cp26553	plastid	44	78.6	MSH1	Pt_fam6	34.6	G
cp26553	plastid	70	85.6	MSH1	Pt_fam7	15.6	G

### Sheet: TableS6_primers
Table S6. Primers for ddPCR heteroplasmy assays and genome copy analysis.
Target	Fwd Primer	Rev Primer	Annealing Temp (º C)
Plastid 26553	GAATGTATTAAATACGTATGAAGGGAGAC	GTCTTTACAAAACTCCGTAAGTTCC	59
Plastid 29562	TCTTTCCTTGGTTGAATTCGA	GAGATACTGTATGGGGTTTCC	57
Plastid 36873	AATAATTGAAGGAGCCCCTC	ACAAGATCAAGCTGGTAAGG	57
Plastid 48483	AGGAAAGGTTAAATGAGTTCCG	ACTGGGAATGAATAAATAAGATCGG	57
Plastid 61599	ATGTAAATAGCAGAATTGTGGC	TCTACAATAAAGTTAGCTAGGTCG	59
Plastid 72934	CTTTCAGGAGTGGCTTGCTTCG	TTTGTATAGACGTTGAGGCGGACG	65
Plastid 118559	CGAGCCACAGAAATTGCA CC	GTGGACCATTGGGAATGGGA	62
Mito 91017	CGTCATCGTCTCAACTACC	CAAAGACGACATCCTGAGG	57
Mito 143184	CTTCAACCTGCTCATGGCTAGATCG	TTGCATGATGGGTCAGCGAGG	63
Mito 334038	GGAGGATTGATCCAAGCCGTAC	CTTTCCTCTGCTGCTTCTTGC	63
At1g01930 (nucleus)	GCTTAATCATGGACGACGC	GTACCGGCAAAGTGGCCAC	60
At2g24830 (nucleus)	CTGGCCAAGGGATATTAAATC	CTGGCTTCGATTCCTCTTC	60
cox2 (mitochondria)	CGAGGTAGTAGTAGATCCAGC	GTAGATGAGTTTTGGCTGGTA	60
rps12 (mitochondria)	CCCCAGAAAACAGGAGTATGC	CTGGCGAATCTTTCACTCTAC	60
psaA (plastid)	CTGGAACCTACATGCTGATGC	CCAAACCACCTGAGCACTAG	60
clpP (plastid)	GAGGTTGATACCGAAATCTCG	GGATGCTATTGAAGCGGCC	60

### Sheet: Table S7_probes
Table S7. Allele-specific probes for ddPCR heteroplasmy assays.
SNV Target	Reference Probea*	Variant Probeb*
Plastid 26553	/56-FAM/TGTT+C+CA+T+T+TGGAT+CT/3IABkFQ/	/5HEX/TGT+TCCA+T+C+TGGAT+CT/3IABkFQ/
Plastid 29562	/56-FAM/CCTATT+CC+A+T+TTT+C+CT/3IABkFQ/	/5HEX/CC+T+ATT+CC+A+C+TTTCC/3IABkFQ/
Plastid 36873	/56-FAM/C+CAT+T+CT+G+T+CTAAATAG/3IABkFQ/	/5HEX/C+CATTCT+G+C+CTA+A+ATA/3IABkFQ/
Plastid 48483	/56-FAM/TT+GCC+C+T+TCAA+C+TAT/3IABkFQ/	/5HEX/TTGCC+C+C+TCAAC+TAT/3IABkFQ/
Plastid 61599	/56-FAM/ATATAC+T+T+CC+CTA+GCC/3IABkFQ/	/5HEX/ATATAC+T+C+CCCTAGCC/3IABkFQ/
Plastid 72934	/56-FAM/CAA+A+ACC+C+T+CCACG+CC/3IABkFQ/	/5HEX/CAAA+ACC+C+C+CCACGC/3IABkFQ/
Plastid 118559	/56-FAM/CCAT+GA+CGT+A+T+CGA+GA/3IABkFQ/	/5HEX/CC+ATG+ACGT+A+C+CGAGA/3IABkFQ/
Mito 91017	/56-FAM/TCAACTAG+A+A+TT+C+C+CTT/3IABkFQ/	/5HEX/CAA+CTAG+A+G+TTC+CCT/3IABkFQ/
Mito 143184	/56-FAM/CCAC+CT+T+T+GGAAA+G+C G/3IABkFQ/	/5HEX/CCA+CCT+T+C+GGAAA+GC+G/3IABkFQ/
Mito 334038	/56-FAM/TA+CTA+T+C+GATC+GAC+G A/3IABkFQ/	/5HEX/TTA+CTA+T+T+GAT+C+GACGA/3IABkFQ/
aEach probe for the reference allele carries a 5′ 6-FAM fluorescent modification and a 3′ Iowa Black fluorescent quencher.
bEach probe for the alternative variant allele carries a 5′ HEX fluorescent modification and a 3′ Iowa Black fluorescent quencher.
*Bases preceded by a + symbol indicate locked nucleic acids (LNA).
